# Somatic gene delivery for flexible *in vivo* modeling of high-risk sarcoma

**DOI:** 10.1101/2024.01.30.577924

**Authors:** Roland Imle, Daniel Blösel, Felix K.F. Kommoss, Eric Stutheit Zhao, Robert Autry, Christina Blume, Dmitry Lupar, Lukas Schmitt, Claudia Winter, Lena Wagner, Sara Placke, Malte von Eicke, Michael Hertwig, Heike Peterziel, Ina Oehme, Sophia Scheuerman, Christian Seitz, Florian H. Geyer, Florencia Cidre-Aranaz, Thomas G. P. Grünewald, Christian Vokuhl, Priya Chudasama, Claudia Scholl, Claudia Schmidt, Patrick Günther, Martin Sill, Kevin B. Jones, Stefan M. Pfister, Ana Banito

## Abstract

A particular challenge hampering therapeutic advancements for high-risk sarcoma patients is the broad spectrum of molecularly distinct sarcoma entities and the corresponding lack of suitable model systems to recapitulate and study these diseases. To overcome this predicament, we developed a novel genetically-controlled, yet versatile mouse modeling platform allowing delivery of different genetic lesions by electroporation (EPO) of the thigh muscle wildtype mice. This optimized sarcoma EPO-GEMM (EPO-based genetically engineered mouse model) platform allowed the generation of ten biologically distinct sarcoma entities, including Synovial Sarcoma (SS), fusion-positive and fusion-negative Rhabdomyosarcoma (RMS), Alveolar Soft Part Sarcoma (ASPS), Undifferentiated Pleomorphic Sarcoma (UPS) and Infantile Fibrosarcoma (IFS). Comprehensive molecular profiling and cross-species analyses confirmed faithful recapitulation of the human disease, including the expression of relevant immunotherapy targets. Syngeneic allografting enabled reliable preservation and scalability of Sarcoma-EPO-GEMMs for treatment trials, such as B7-H3-directed CAR-T cell therapy in an immunocompetent background.
