## Supplementary material for "Somatic gene delivery for flexible *in vivo* modeling of high-risk sarcoma": Table S1

### Sheet: Muscle EPO literature
Year	Authors	Journal	PMID	Mouse strain	Age at electroporation	Plasmid amount & volume	Site of electroporation	Mode of electroporation	Electrodes	Electroporation settings
1998	Aihara et al	Nature biotechnology	﻿9743122	C57BL/6 mice	8 weeks	50µg in 50µl	M. gastrocnemius	Transcutaneous	Needle electrodes, 5 mm apart	30V/50V/80V/100V/150V/200V, 6 pulses of 50ms (+/-), 1000ms interval
2002	Lesbordes et al	Human molecular genetics	﻿12075006	NA	P6, P7 or P17	20µg in 30µl	M. gastrocnemius (bilateral)	Transcutaneous	Plate electrodes	200/350/500/750V/cm, 8 pulses, 20ms, 1000ms interval
2004	Umeda et al	Laboratory investigation	﻿15197407	NA	NA	50µg in 50µl	M. quadriceps femoris	Open	NA	40V, 18 pulses, and 50 ms
2006	Saha et al	Vaccine	﻿16806598	BALB/c mice	8 weeks	100µg	M. quadriceps femoris	NA	NA	30V/cm, 3 pulses, 50 ms
2006	Takeshita et al	Journal of virology	﻿16775309	BALB/c and C57BL/6 mice	8 weeks	50µg in 50µl	M. quadriceps femoris	NA	NA	30V/cm, 3 pulses, 50 ms
2006	Kawai et al	BMC musculoskeletal disorders	﻿16887039	Rat	NA	25µg in 50µl	M. gastrocnemius	Transcutaneous	Needle electrodes, 5 mm apart	100V, 8 pulses (+/-), 50ms
2009	Nakamura	Book contribution (Springer publishing)	NA	C57BL/6 mice	8 weeks	50µg in 33-50µl	M. tibialis anterior	Transcutaneous	Needle electrodes, 5 mm apart	50-100V, 6 pulses (+/-), 50msec, 1000ms interval
2013	Matsuura et al	Microbiology and immunology	﻿23905963	BALB/c mice	8 weeks	100µg	M. quadriceps femoris	NA	NA	NA
2017	Li et al	﻿PloS one	﻿28665998	C3H/HeJ mice	5-8 weeks	10µg in 10µl	M. tibialis anterior	Transcutaneous	Needle electrodes, 3 mm apart	100v, 6 pulses (+/-), of 50 ms, 1000ms interval
2019	Oost et al	Journal of cachexia, sarcopenia and muscle	﻿30895728	NA	NA	10µg	M. flexor digitorum brevis	Transcutaneous	Needle electrodes, 10 mm apart	100V/cm, 20 pulses, 1000ms interval
2019	Nagamata et al	Scientific reports	﻿30846739	BALB/c mice	6 weeks	100µg	M. quadriceps femoris	NA	NA	NA
2019	Silva et al	Cancer immunology, immunotherapy	﻿30806747	NA	NA	5µg or 50µg	M. tibialis anterior	NA	NA	130V, 6 pulses, 450ms
2019	Takenaka et al	PloS one	﻿30735546	C57BL/6 mice	NA	80µg	M. gastrocnemius	Transcutaneous	Needle electrodes, 5 mm apart	3 pulses (100V, 90V, 81V); 3 pulses (20V, 12V, 7.2V); 50ms, 100ms interval
2019	Zaneti et al	Frontiers in immunology	﻿30761131	BALB/c mice	6-8 weeks	100µg	M. tibialis anterior	Transcutaneous	NA	130V, 2 pulses, 1ms; 70V, 4 pulses, 50ms , 450ms interval
2019	Huang et al	Nature communications	﻿28691711	C57BL/6 mice	NA	50µg	M. gastrocnemius	Transcutaneous	Needle electrodes, 5 mm apart	100V, 6 pulses (+/-), 50ms, 200ms interval
