## Supplementary material for "Somatic gene delivery for flexible *in vivo* modeling of high-risk sarcoma": Table S8

### Sheet: Genotyping PCR primers
Primer name	Primer sequence	Purpose
K+L_848_F	TAAGATCTCGACATGACTGAGTA	Genotyping PCR for K+L vectors and other oncogenes
K+L_849_R	AGATCATCGTATTCACATAACTGT
KGL_850_F	GCCACCATGACTGAGTATAAAC	Genotyping PCR for KrasG12D in KGL vectors
KGL_851_R	GTTACTCGACTCACATAACTGTAC
Luc_852_F	GTACTTCGTCCACAAACACAAC	Genotyping PCR for Luciferase
Luc_853_R	GGATATGGGCTCACTGAGAC
1323_CMV_	CACCGGTGAACGTTCCCATACAGAG	Used in conjunction with sgRNA oligo (e.g. P53_1) as forward primer to validate if GIGA preps contain PX330
enhancer_R
Primers used for oncogene PCR
Stage	Temperature	Duration	Number of cycles
Initial denaturation	95°C	5 min	Only once initially
Denaturation	95°C	30 sec	35
Annealing	58°C	30 sec	35
Elongation/extension	72°C	30 sec	35
Final extension	72°C	10 min	Only once at the end
Storage	4°C	Hold	Only once at the end
Settings used for oncogene PCR
