## Supplementary material for "Somatic gene delivery for flexible *in vivo* modeling of high-risk sarcoma": Table S7

### Sheet: Mouse strains
Name	Description	Vendor	RRID
CD-1 (CD1)	Common, Swiss outbred mouse stain, albino, white fur	Janvier	RRID:IMSR_CRL:022
C57BL6/J (B6J)	Most common inbred mouse strain, refractory to spontaneous tumor onset, black fur	Janvier	IMSR_JAX:000664
