## Supplementary material for "Somatic gene delivery for flexible *in vivo* modeling of high-risk sarcoma": Table S6

### Sheet: Antibodies
Antibody	Application	Dilution	Vendor	Cat. no	Host/Isotype	Antigen retrieval	Fluorophore	Clone
CCas3	IHC	1:400	Cell Signalling	9661	Rabbit	Microwave, Citrate buffer pH 6.0	NA	NA
MyoD1	IHC	1:100	Abcam	203383	Rabbit	Microwave, Citrate buffer pH 6.0	NA	NA
Myogenin	IHC	1:100	Abcam	124800	Rabbit	Microwave, Citrate buffer pH 6.0	NA	NA
Desmin	IHC	1:300	GeneTex	GTX15200	Rabbit	Proteinase K, Roche # 11051700	NA	NA
AE1/AE3	IHC	1:50	DAKO Agilent	M3515	Mouse	Proteinase K, Sigma # P2308-1G	NA	NA
CD3	IHC	1:50	Dianova	DIA303	Rat	Steam cooker, Citrate buffer pH 6.0	NA	NA
CD45	IHC	1:100	BD Pharm	550286	Rat	Steamer, Citrate buffer pH 6.0	NA	NA
HA tag	IHC	1:800	Cell Signalling	C29F4	Rabbit	Steamer, Citrate buffer pH 6.0	NA	NA
Ki-67	IHC	1:100	Abcam	15580	Rabbit	Steamer, Citrate buffer pH 6.0	NA	NA
pH2AX	IHC	1:500	Cell Signalling	9718	Rabbit	Steamer, Citrate buffer pH 6.0	NA	NA
S100	IHC	1:600	DAKO Agilent	Z0311	Rabbit	Steamer, Citrate Buffer pH 6.0	NA	NA
ASMA	IHC	1:200	Sigma-Aldrich	A2547	Mouse	Steamer, Tris buffer pH 9.0	NA	NA
GFP	IHC	1:100	Cell Signalling	2956	Rabbit	Steamer, Tris buffer pH 9.0	NA	NA
Anti-Goat	IHC	1:500	Dianova	RbxGT-004-DBIO	Rabbit	(Secondary, biotinylated)	NA	NA
Anti-Mouse	IHC	1:1000	Dianova	115-065-062	Goat	(Secondary, biotinylated)	NA	NA
Anti-Rabbit	IHC	1:800	Dianova	111-065-144	Goat	(Secondary, biotinylated)	NA	NA
Anti-Rat	IHC	1:200	Vector	BA-4001	Rabbit	(Secondary, biotinylated)	NA	NA
CD105	Serial IF	1:40	Miltenyi Biotec	130-102-915	Rat IgG2aκ	None	FITC	MJ7/18
CD138	Serial IF	1:50	Miltenyi Biotec	130-122-945	REA	None	APC	REA104
CD169	Serial IF	1:50	Miltenyi Biotec	130-125-523	REA	None	PE	REA197
CD2	Serial IF	1:40	Miltenyi Biotec	130-115-958	REA	None	FITC	REA959
CD276	Serial IF	1:50	Santa Cruz Biotechnology	sc-376769PE	Mouse IgG2aκ	None	PE	F-11
CD45	Serial IF	1:50	Miltenyi Biotec	130-116-500	Rat IgG2bκ	None	FITC	30F11
CD3	Serial IF	1:50	Miltenyi Biotec	130-119-798	REA	None	FITC	REA641
CD68	Serial IF	1:50	Miltenyi Biotec	130-112-855	REA	None	FITC	REA835
CD79b	Serial IF	1:50	Miltenyi Biotec	130-105-893	Hamster IgG	None	APC	HM79-12
CD90.2	Serial IF	1:50	Miltenyi Biotec	130-120-897	REA	None	PE	REA1167
Collagen IV	Serial IF	1:200	Abcam	AB309503	Rabbit IgG	None	APC	EPR22911-127
Desmin	Serial IF	1:50	Santa Cruz Biotechnology	sc-23879PE	Mouse IgG2bκ	None	PE	RD301
H2AX pS139	Serial IF	1:50	Miltenyi Biotec	130-125-883	REA	None	PE	REA502
Ki-67	Serial IF	1:50	Miltenyi Biotec	130-117-691	REA	None	FITC	REA183
Ly-6C	Serial IF	1:50	Miltenyi Biotec	130-111-915	REA	None	FITC	REA796
Ly-6G	Serial IF	1:50	Miltenyi Biotec	130-120-820	REA	None	FITC	REA526
MHC Class II	Serial IF	1:50	Miltenyi Biotec	130-112-386	REA	None	FITC	REA813
Smooth muscle actin 1	Serial IF	1:50	Miltenyi Biotec	130-123-363	REA	None	FITC	REAL650
Smooth muscle actin 2	Serial IF	1:50	Thermo Fisher Scientific	53-9760-82	Mouse IgG2aκ	None	Alexa Fluor™ 488	1A4
β-Actin (H+L)	WB	1:500	Sigma	A3854	HRP-coupled	(Primary, HRP-coupled)	NA	NA
GFP, D5.1	WB	1:1000	Abcam	2956	Rabitt	(Primary)	NA	NA
Luciferase	WB	1:1000	Promega	G745A	Goat	(Primary)	NA	NA
Pan-RAS	WB	1:1000	BD Pharm	610001	Mouse	(Primary)	NA	NA
							NA	NA
α-Goat IgG (H+L)	WB	1:10.000	Sigma-Aldrich	A8919	Rabitt	(Secondary)	NA	NA
							NA	NA
α-Mouse IgG (H+L)	WB	1:10.000	Life Tech	A16162	Rabitt	(Secondary)	NA	NA
							NA	NA
α-Rabitt IgG (H+L)	WB	1:10.000	Sigma-Aldrich	NA934	Hybridoma	(Secondary)	NA	NA
