## Supplementary material for "Somatic gene delivery for flexible *in vivo* modeling of high-risk sarcoma": Table S5

### Sheet: sgRNAs and TIDE primers
sgRNA target sequence	sgRNA Source	TIDE primer name & PCR program	TIDE primer sequence
TP53_1) ACCCTGTCACCGAGACCCC	PMID: 25690852, Dow et al	TP53_475_F (A)	CAGAAGATATCCTGGTAAGG
TP53_2) AGGAGCTCCTGACACTCGG	PMID: 25690852, Dow et al	TP53_476_R (A)	CTACAGGCTGAAGAGGAACC
PTEN_1) AAAGACTTGAAGGTGTATAC	PMID: ﻿26067104, Zuckermann et al	PTEN_1237_F (A)	GCCTCAGTCGCGTATTCTG
		PTEN_1237_R (A)	CATCCAGTGACGCATCCAG
PTEN_2) AGATCGTTAGCAGAAACAAA	PMID: 25119044, Xue et al	PTEN_779_F (A)	GAGCCATTTCCATCCTGCAG
		PTEN_780_R (A)	CTAGCCGAACACTCCCTAGG
BCOR_1) GTGAACGTTCCCATACAGAG	generated for this study	BCOR_534_F (B)	GGACAGCTTGGAAATTCAGC
BCOR_2) CAGCTGGATGAACAGCGAGA
BCOR_3) CTTCACTTGTTCCACACATG
BCOR_4) CTGTGAACGTTCCCATACAG
BCOR_5) AAGCCAAGCTGCCATCCAAG		BCOR_535_R (B)	CCTCTCTGGCTGTGAGGAGA
CDKN2A_1) CGGTGCAGATTCGAACTGCG	generated for this study	CDKN2A_489_F (B)	GGAGCTTCGTACATAGGGCTT
CDKN2A_2) GCAGCTCTTCTGCTCAACTA
CDKN2A_3) GGTACACAAAGACCACCCAG
CDKN2A_4) CCGGGCGGGAGAAGGTAGTG
CDKN2A_5) GCAGCTCTTCTGCTCAACTA		CDKN2A_490_R (B)	CTATGCTCACCTGGGCGTG
SMARCB1_1) GTTTCAGCTGGAGGACGACG	generated for this study	SMARCB1_477_F (A)	CGTCAGCTTCTCCACGCA
SMARCB1_2) AAGTTTCAGCTGGAGGACGA
SMARCB1_3) CTTGACGGGCTTCTGCCCGA
SMARCB1_4) GCCCGTCAAGTTTCAGCTGG
SMARCB1_5) GAAGCCCGTCAAGTTTCAGC		SMARCB1_478_R (A)	CTCCGCGATGAATGGAGGC
APC_1) TCAGTTGTTAAAGCAAGTTG	generated for this study	APC_481_F (A)	GAGCCCAAGCCTGCGAATAA
		APC_482_F (A)	TTGCATGACTCAGTAGATTAACTT
APC_2) GAAGTACTTAAGCAGCTACA		APC_483_F (A)	GGCATGTTGTCAGTGTGAACT
		APC_484_F (A)	GAGGGGATAAGCTAAAACCAACG
APC_3) TTGAGCGTAGTTTCACTCCG		APC_485_F (B)	AAATACAAACCTGAGGACTCACT
		APC_486_F (B)	CAAGAACGATGGTGCAGGCT
APC_4) CAGGAACCTCATCAAAACG	PMID: 32376773, Leibold et al	APC_487_F (A)	GCCATCCCTTCACGTTAG
APC_5) TGTTGGATGGTAAGCACTG	PMID: 32376773, Leibold et al	APC_488_F (A)	TTCCACTTTGGCATAAGGC
NF1_1) AGTCAGCACCGAGCACAACA	PMID: ﻿26067104, Zuckermann et al	NF1_1239_F (B)	GGAAAACACTGGATAGAAGATTTG
		NF1_1240_R (B)	GCTTCAACGGGAATAAAAACCTG
sgRNAs and primers used for TIDE PCR (TIDE = Tracking of indels by decomposition: https://tide.nki.nl/#about)
Stage	Temperature	Duration	Number of cycles
Initial denaturation	95°C	5 min	Only once initially
Denaturation	95°C	30 sec	A: 27 / B: 34
Annealing	A: 62°C / B: 58°C	30 sec	A: 27 / B: 34
Elongation/extension	72°C	30 sec	A: 27 / B: 34
Final extension	72°C	10 min	Only once at the end
Storage	4°C	Hold	Only once at the end
Settings used for TIDE-PCR
