## Supplementary material for "Somatic gene delivery for flexible *in vivo* modeling of high-risk sarcoma": Table S4

### Sheet: Plasmids
Name	Description/Purpose	Resistance	Origin
pPX330_MCS	CRISPR vector to transiently express Cas9 endonuclease and sgRNAs for various genes, i.e. Trp53, Pten, Apc, Bcor, Stag2, Cdkn2a	Amp	Addgene 42230
pPGK_SB13	Sleeping beauty transposase	Amp	Offringa lab, DKFZ
pCMV_SB100X	Sleeping beauty transposase	Chlor	Addgene 34879
pPBT	PiggyBac transposase	Amp	Banito lab, DKFZ
pSB_EF1a_MCS	Multiple cloning site vector to clone oncogenes into SB transposon	Amp	Offringa lab, DKFZ
pPB_EF1a_MCS	Multiple cloning site vector to clone ongogenes into SB transposon	Amp	Cloned
pSB_PGK_LucL272A	SB reporter gene transposon	Amp	Adapted from vector received from Offringa lab, DKFZ
pSB_PGK_eGFP	SB reporter gene transposon	Amp	Cloned
pPB_PGK_LucL272A	PB reporter gene transposon	Amp	Cloned
pPB_PGK_eGFP	PB reporter gene transposon	Amp	Cloned
pSB_EF1a_KRASG12V	Oncogene transposon vector	Amp	Offringa lab, DKFZ
pSB_EF1a_KRASG12D-IRES_GFP_P2A_LucL272A	All-in-one SB oncogene and reporter gene transposon vector	Amp	Cloned
pPB_EF1a_KRASG12D-IRES_GFP_P2A_LucL272A	All-in-one PB oncogene and reporter gene transposon vector	Amp	Cloned
pENTR221-ASPSCR1-TEF3'	Used to clone ASPSCR1-TFE3 fusion gene CDS	Amp	Chudasama lab, DKFZ
pENTR221-PAX3-FOXO1'	Used to clone Brunello optimized PAX3-FOXO1 fusion gene CDS	Amp	Chudasama lab, DKFZ
pENTR221-PAX7-FOXO1'	Used to clone Brunello optimized PAX7-FOXO1 fusion gene CDS	Amp	Chudasama lab, DKFZ
pENTR221-FUS-TCFP2	Used to clone FUS-TFCP2 fusion gene CDS	Amp	Scholl/Froehling lab, DKFZ/NCT
pENTR221-EWSR1-TFPC2	Used to clone EWSR1-TFCP2 fusion gene CDS	Amp	Scholl/Froehling lab, DKFZ/NCT
pSmoM2W535L-pcw107-V5	Used to clone constitutively active Smo variant CDS	Amp	Addgene 64628
pSB_EF1a_Flag-HA_SS18-SSX1	Oncogene transposon vector (Synovial Sarcoma fusion)	Amp	Cloned
pSB_EF1a_Flag-HA_SS18-SSX2	Oncogene transposon vector (Synovial Sarcoma fusion)	Amp	Cloned
pSB_EF1a_SS18-SSX1	Oncogene transposon vector (Synovial Sarcoma fusion)	Amp	Cloned
pSB_EF1a_SS18-SSX2	Oncogene transposon vector (Synovial Sarcoma fusion)	Amp	Cloned
pSB_EF1a_SmoM2	Oncogene transposon vector (Smo/Smoothened)	Amp	Cloned
pSB_EF1a_Pax3-Foxo1	Oncogene transposon vector (aRMS fusion gene cloned from Rh30 cDNA)	Amp	Cloned, CDS retrieved from human cell line
pPB_EF1a_EWSR1-WT1_E7E8_-KTS	Oncogene transposon vector (DSRCT fusion gene EWSR1-WT1, minus KTS variant)	Amp	Cloned, CDS retrieved from human cell line
pSB_EF1a_ETV6-NTRK3	Oncogene transposon vector	Amp	Cloned, CDS retrieved from human cell line
pCDH-hCD276t-P2A-Pac-T2A-FlucL272A	transduction of human CD276 with puromycin resistance and firefly luciferase	Amp	Cloned
pMSCV-U6-sgRNA(BbsI)-pgk-CD276_CAR-P2A-Thy1.1	transduction of anti-CD276-CAR	Amp	Cloned, using Addgene 154194 and Addgene 102796
Legend: SB=Sleeping beauty, PB=PiggyBac, CDS=Coding sequence, Amp=Ampicillin, Chlor=Chloramphenicol.
